# Epistasis limits but does not prevent the transfer of mutation-drug resistance mapping across 600 million years of fungal evolution

**DOI:** 10.64898/2026.07.08.737038

**Authors:** Marie-Ève Picard, Romain Durand, Alexandre K Dubé, Soham Dibyachintan, Alicia Pageau, Philippe C Després, Emilie Alexander, Jordan Grenier, Rong Shi, Christian R Landry

## Abstract

Whether different pathogens acquire resistance to antimicrobials through the same mutations is a major question in evolution and microbiology. Most antifungal drugs are used to treat infections caused by multiple fungal species, many of which have diverged for millions of years. If the evolution of resistance was to converge onto the same set of mutations across species, knowing the mechanism of resistance in one would allow us to predict and track it in others. The extent of this convergence remains unknown due to the lack of systematic data on resistance mutations. Here, we quantify the conservation of resistance mutations in the cytosine deaminase (CD), a protein responsible for resistance to flucytosine, one of the oldest antifungal drugs. By comparing the crystal structures of this enzyme through 600 My of evolution, we show that the CD structure is highly conserved. We compared the full CD mutational resistance spectrum of resistance from an ascomycete and a basidiomycete. We found that resistance mutations in one ortholog can be used to predict resistance in the other at a high level of accuracy. However, because of epistasis, around 10% of mutations have distinct effects in the two orthologs, which imposes an upper limit to the transferability of the knowledge of resistance mutations from one species to another. Using biochemical assays and by structural characterization of several mutants, we identify distinct mechanisms of epistasis, one important being that the local physiochemical environment of some position has evolved in a way that makes the same substitutions destabilizing or entirely inactivating in an ortholog-specific manner. Our results show that resistance mutations can be conserved in fungi across hundreds of millions of years of evolution but that epistasis eventually limits the accuracy of these predictions.
