## Supplementary material for "Epistasis limits but does not prevent the transfer of mutation-drug resistance mapping across 600 million years of fungal evolution": Supp Table 4

### Sheet: Sheet1
Table SX. X-ray data collection and refinement statistics
(Values in parentheses are for the highest-resolution shell)
Structure	CnCD (closed/open)	AnCD (closed form)	NgCD (closed form)	CnCD_A99S (closed/open)	CnCD_G120E (closed/open)	CnCD_G119_G120insK	CnCD_G119_G120insK_OS0	ScCD_M100T
Space group	P31	P21	P3221	P31	P31	P212121	P31	P43
a, b, c (Å)	75.8, 75.8, 43.1	37.4, 73.7, 47.2	67.8, 67.8, 56.5	76.9, 76.9, 43.3	76.6, 76.6, 43.1,	64.2, 65.5, 77.3	75.6, 75.6, 42.8,	81.0, 81.0, 55.7
α, β, γ (°)	90, 90, 120	90, 90.05, 90	90, 90, 120	90, 90, 120	90, 90, 120	90, 90, 90	90, 90, 120	90, 90, 90
wavelength(Å)	0.9793	0.94999	0.95374	0.9537	0.94999	0.94999	0.94999	0.9537
resolution (Å)	37.9-1.50	47.2-1.37	40.7-1.94	43.3-1.59	43.1-1.73	45.8-1.40	42.8-1.81	45.9-2.97
	(1.53-1.50)	(1.39-1.37)	(1.99-1.94)	(1.62-1.59)	(1.76-1.73)	(1.42-1.40)	(1.85-1.81)	(3.15-2.97)
observed hkl	231,043 (9,884)	188,394 (9,404)	102,283 (6,414)	210,543 (10,497)	228,452 (12,713)	622,816 (31,059)	135,699 (8,398)	47,722 (8,183)
unique hkl	43,914 (2,134)	52,627 (2,550)	11,471 (758)	38,521 (1,892)	29,528 (1,616)	64,799 (3,173)	24,898 (1,485)	7,563 (1,204)
redundancy	5.3 (4.6)	3.6 (3.7)	8.9 (8.5)	5.5 (5.5)	7.7 (7.9)	9.6 (9.8)	5.5 (5.7)	6.3 (6.8)
completeness (%)	98.9 (97.1)	98.1 (96.4)	100.0 (100.0)	99.9 (100.0)	100.0 (100.0)	100.0 (99.8)	99.8 (100.0)	99.6 (100.0)
Rmeas	0.099 (1.063)	0.116 (1.073)	0.219 (1.445)	0.110 (1.057)	0.092 (1.382)	0.087 (1.715)	0.121 (0.885)	0.125 (1.846)
Rpim	0.043 (0.482)	0.061 (0.555)	0.073 (0.493)	0.047 (0.446)	0.033 (0.491)	0.028 (0.547)	0.051 (0.371)	0.049 (0.703)
CC1/2	0.998 (0.456)	0.989 (0.583)	0.993 (0.726)	0.997 (0.489)	0.999 (0.553)	0.998 (0.588)	0.995 (0.663)	0.998 (0.422)
I/(σI)	11.1 (1.7)	7.9 (1.5)	9.8 (2.0)	10.2 (2.0)	13.4 (1.7)	15.5 (1.5)	8.5 (2.1)	10.0 (1.2)
Wilson B (Å2)	12	8.6	22.8	17.5	23.5	11.3	25.7	85.9
Rwork (# hkl)	0.167 (41,656)	0.160 (50,037)	0.180 (10,854)	0.171 (36,562)	0.152 (28,036)	0.167 (61,562)	0.150 (23,658)	0.193 (7,194)
Rfree (# hkl)	0.197 (2,245)	0.182 (2,488)	0.209 (597)	0.197 (1,937)	0.192 (1,469)	0.189 (3,162)	0.191 (1,218)	0.222 (357)
B-factors (Å2)
(# atoms)
Protein	16.8 (2,381)	15.0 (2,278)	28.9 (1,193)	21.8 (2,396)	31.9 (2,380)	17.3 (2,480)	31.1 (2,408)	115.9 (2,340)
Zn2+	12.8 (3)	8.7 (2)	25.5 (1)	19.3 (3)	27.9 (3)	12.4 (2)	28.1 (3)	89.9 (2)
OS0	n/a	n/a	n/a	n/a	n/a	n/a	25.8 (8)	n/a
Other ligands	24.8 (6)	20.9 (24)	n/a	47.9 (4)	n/a	27.3 (23)	39.4 (10)	n/a
Water	28.6 (200)	27.2 (208)	33.1 (46)	30.1 (168)	42.0 (116)	30.8 (360)	39.4 (120)	74.9 (2)
Ramachandran
Most favored (%)	93.3	93.3	90.5	92.5	91.4	93.8	92.6	93.7
Additional allowed (%)	6.7	6.7	9.5	7.5	8.6	6.2	7.4	6.3
Generally allowed (%)	0	0	0	0	0	0	0	0
disallowed (%)	0	0	0	0	0	0	0	0
rmsd
bonds (Å)	0.017	0.019	0.011	0.016	0.011	0.014	0.01	0.012
angles (°)	2.07	2.19	1.59	1.99	1.64	1.88	1.51	1.67
PDB code	36FA	36FB	36FC	36FD	36FE	36FF	36FG	36GM
