## Supplementary material for "Epistasis limits but does not prevent the transfer of mutation-drug resistance mapping across 600 million years of fungal evolution": Supp Table 5

### Sheet: Feuille 1
Strains
ID	Background	Genotype	Mating type	Reference
AKD1152	BY4741	ho::NATMX his3 leu2 ura3 met15	Mat a	This study
AKD1224	BY4741	ho::NATMX fcy1::HPHNT1 ura3 leu2 his3 met15	Mat a	This study
AKD1228	BY4741	ho::NATMX his3 ura3 met15 leu2 Cnfcy1(2-24)-stuffer3	Mat a	This study
AKD1229	BY4741	ho::NATMX his3 ura3 met15 leu2 Cnfcy1(25-47)-stuffer3	Mat a	This study
AKD1230	BY4741	ho::NATMX his3 ura3 met15 leu2 Cnfcy1(48-71)-stuffer3	Mat a	This study
AKD1242	BY4741	ho::NATMX his3 ura3 met15 leu2 Cnfcy1(72-94)-stuffer3	Mat a	This study
AKD1243	BY4741	ho::NATMX his3 ura3 met15 leu2 Cnfcy1(95-118)-stuffer3	Mat a	This study
AKD1231	BY4741	ho::NATMX his3 ura3 met15 leu2 Cnfcy1(119-141)-stuffer3	Mat a	This study
AKD1232	BY4741	ho::NATMX his3 ura3 met15 leu2 Cnfcy1(142-165)-stuffer3	Mat a	This study
AKD1233	BY4741	ho::NATMX his3 ura3 met15 leu2 CnFCY1	Mat a	This study
AKD1001	BY4741	ura3 leu2 his3 met15 fcy1::stuffer3	Mat a
AKD1015	BY4741	ura3 leu2 his3 met15 fcy1::stuffer3 ho::NATNT2	Mat a
AKD1463	BY4741	ura3 leu2 his3 met15 ho::NATNT2 1XFLAG-ScFCY1	Mat a	This study
AKD1464	BY4741	ura3 leu2 his3 met15 ho::NATNT2 1XFLAG-CnFCY1	Mat a	This study
AKD1123	BY4742	ho::HPHMX his3 leu2 ura3 lys2	Mat ɑ	This study
AKD1226	BY4742	ho::HPHMX fcy1::NATNT2 ura3 leu2 his3 lys2	Mat ɑ	This study
AKD1241	BY4742	ho::HPHMX his3 ura3 lys2 leu2 Cnfcy1(2-24)-stuffer3	Mat ɑ	This study
AKD1234	BY4742	ho::HPHMX his3 ura3 lys2 leu2 Cnfcy1(25-47)-stuffer3	Mat ɑ	This study
AKD1235	BY4742	ho::HPHMX his3 ura3 lys2 leu2 Cnfcy1(48-71)-stuffer3	Mat ɑ	This study
AKD1236	BY4742	ho::HPHMX his3 ura3 lys2 leu2 Cnfcy1(72-94)-stuffer3	Mat ɑ	This study
AKD1237	BY4742	ho::HPHMX his3 ura3 lys2 leu2 Cnfcy1(95-118)-stuffer3	Mat ɑ	This study
AKD1238	BY4742	ho::HPHMX his3 ura3 lys2 leu2 Cnfcy1(119-141)-stuffer3	Mat ɑ	This study
AKD1239	BY4742	ho::HPHMX his3 ura3 lys2 leu2 Cnfcy1(142-165)-stuffer3	Mat ɑ	This study
AKD1240	BY4742	ho::HPHMX his3 ura3 lys2 leu2 CnFCY1	Mat ɑ	This study
AKD1121	BY4742	ho::NATMX his3 leu2 ura3 lys2	Mat ɑ
AKD1129	BY4742	ho::NATMX fcy1(regulation-region??)::HPHNT1 his3 leu2 ura3 lys2	Mat ɑ
AKD1139	BY4742	ho::NATMX his3 leu2 ura3 lys2 ScFCY1	Mat ɑ
AKD1002	BY4742	his3 leu2 ura3 lys2 fcy1::stuffer3	Mat ɑ
AKD1021	BY4742	his3 leu2 ura3 lys2 fcy1::stuffer3 ho::HPHNT1	Mat ɑ
AKD1466	BY4742	his3 leu2 ura3 lys2 ho::HPHNT1 1XFLAG-ScFCY1	Mat ɑ	This study
AKD1467	BY4742	his3 leu2 ura3 lys2 ho::HPHNT1 1XFLAG-CnFCY1	Mat ɑ	This study
Plasmids
ID	Name	Purpose
p_001	pAG25	Amplification of NATMX marker to delete ho locus
	pUG32	Amplification of HPHMX marker to delete ho locus
	pET28-FCY1 (Cryptococcus neoformans)	Expression of FCY1 in E. coli for in vitro protein purification
	pET28-FCY1 (Saccharomyces cerevisiae)	Expression of FCY1 in E. coli for in vitro protein purification
	pET28b-FCY1 (Aspergillus niger)	Expression of FCY1 in E. coli for in vitro protein purification
	pET28b-FCY1 (from Nakaseomyces glabrata)	Expression of FCY1 in E. coli for in vitro protein purification
Primers
ID	Sequence	Purpose
O3-63	ACCGCTGGGCGTTATTAGGTGTGAAACCACGAAAAGTTCACcagctgaagcttcgtacgc	Oligo 5' to delete the HO (YDL227C) gene in S. cerevisiae -280n upstream, using the pUG plasmids from Hegemann 2002.
O3-64	AAATCAGTGCCGGTAACGCTTTTTGTATCTTGAGATGGCGgcataggccactagtggatc	Oligo 3' to delete the HO (YDL227C) gene in S. cerevisiae +100n downstream of the stop codon using the pUG plasmids from Hegemann 2002
CLOP351-A3	AGAGCCAGCTTAAAGAGTTAAAAATTTCATAGCTAATGGATTATAAAGATGATGATGATAAAATGGTTACCGGTGGTATG	Forward primer to tag ScFCY1 with 1XFLAG in N-ter (reverse primer is CLOP216-G11)
CLOP351-C3	GAGAGCCAGCTTAAAGAGTTAAAAATTTCATAGCTAATGGATTATAAAGATGATGATGATAAAATGTCTCCTGTTGAAGG	Forward primer to tag CnFCY1 with 1XFLAG in N-ter (reverse primer is CLOP216-G11)
CLOP216-G11	TATATAAAATTAAATACGTAAATACAGCG	Reverse primer to tag FCY1 with 1XFLAG in N-ter
CLOP326-A11	AAGTTTTCTATTGCCATTTTTATCG	Forward primer to confirm integration of 1XFLAG-FCY1
CLOP314-E8	CAAGTCTTCCCTAGTAGTGTATGC	Forward primer to confirm integration of 1XFLAG-FCY1
CLOP306-G8	AAGCCATTGTTTTATGTTGATGAGAGCCAGCTTAAAGAGTTAAAAATTTCATAGCTAATG	Oligo F to amplify oPool for Fcy1 region 1 from Cryptococcus neoformans JEC21 (aa 2 to aa 24)			Amplification opool
CLOP306-H8	TGGCAAATGAACCAAAGCAGCACCAATTGGAATACCACCTTCAGACAAAGACTTCAAAGC	Oligo R to amplify oPool for Fcy1 region 1 from Cryptococcus neoformans JEC21 (aa 2 to aa 24)
CLOP306-A9	GAAGGTTCTCCAGCTAAGCCAGAAGATTACCCACACTTCATGTCCGTTGCTCACGAACAA	Oligo F to amplify oPool for Fcy1 region 2 from Cryptococcus neoformans JEC21 (aa 25 to aa 47)
CLOP306-B9	TTCACCGTGACGGACGTTAGAAGATAATTGGACTCTGTTGTTGTGACCTCTGGAAATAAT	Oligo R to amplify oPool for Fcy1 region 2 from Cryptococcus neoformans JEC21 (aa 25 to aa 47)
CLOP306-C9	TCTTTGTCTGAAGGTGGTATTCCAATTGGTGCTGCTTTGGTTCATTTGCCAACTTCTAGA	Oligo F to amplify oPool for Fcy1 region 3 from Cryptococcus neoformans JEC21 (aa 48 to aa 71)
CLOP306-D9	TAGGGTGGTAAACATAGCACATTCGGACAACAAACCTTCTGGAACTCTGCCTAAATTTTC	Oligo R to amplify oPool for Fcy1 region 3 from Cryptococcus neoformans JEC21 (aa 48 to aa 71)
CLOP306-E9	GGTCACAACAACAGAGTCCAATTATCTTCTAACGTCCGTCACGGTGAAATGGACTGTTTG	Oligo F to amplify oPool for Fcy1 region 4 from Cryptococcus neoformans JEC21 (aa 72 to aa 94)
CLOP306-F9	ATTTTCAGCCAAGACAACGGTTCTGATCTTGTACAAGATGCAAGTGGCACTACACATGAT	Oligo R to amplify oPool for Fcy1 region 4 from Cryptococcus neoformans JEC21 (aa 72 to aa 94)
CLOP306-G9	GGCAGAGTTCCAGAAGGTTTGTTGTCCGAATGTGCTATGTTTACCACCCTATCACCATGT	Oligo F to amplify oPool for Fcy1 region 5 from Cryptococcus neoformans JEC21 (aa 95 to aa 118)
CLOP306-H9	TTCTTCAGAATCTAAGTTGATAACGTTGGCACCGTTGTCTCTCAACAATTGCTCACCACC	Oligo R to amplify oPool for Fcy1 region 5 from Cryptococcus neoformans JEC21 (aa 95 to aa 118)
CLOP306-A10	GCCACTTGCATCTTGTACAAGATCAGAACCGTTGTCTTGGCTGAAAATGAAAACTTCTTG	Oligo F to amplify oPool for Fcy1 region 6 from Cryptococcus neoformans JEC21 (aa 119 to aa 141)
CLOP306-B10	TTCACCGATATCTTCGTTCCAGACCTTACCTCTTGGGGAGTTAATCCAGTTCTTCATCAT	Oligo R to amplify oPool for Fcy1 region 6 from Cryptococcus neoformans JEC21 (aa 119 to aa 141)
CLOP306-C10	CAATTGTTGAGAGACAACGGTGCCAACGTTATCAACTTAGATTCTGAAGAAATCAAAAAC	Oligo F to amplify oPool for Fcy1 region 7 from Cryptococcus neoformans JEC21 (aa 142 to aa 165)
CLOP306-D10	AGTAGTGTATGCACAAATATATAAAATTAAATACGTAAATACAGCGTGCTGCGTGCTTCA	Oligo R to amplify oPool for Fcy1 region 7 from Cryptococcus neoformans JEC21 (aa 142 to aa 165)
CLOP225-E5	CAAGCAGAAGACGGCATACGAGATAACTGAGGGTCTCGTGGGCTCGG	Nextera_index_B713: for amplification of Nextera-type tagmented NGS library with insertion of the AACTGAGG sequence as i7 custom index			Index primer
CLOP225-F5	CAAGCAGAAGACGGCATACGAGATTGGAAGCAGTCTCGTGGGCTCGG	Nextera_index_B714: for amplification of Nextera-type tagmented NGS library with insertion of the TGGAAGCA sequence as i7 custom index
CLOP225-G5	CAAGCAGAAGACGGCATACGAGATCAGGATGTGTCTCGTGGGCTCGG	Nextera_index_B715: for amplification of Nextera-type tagmented NGS library with insertion of the CAGGATGT sequence as i7 custom index
CLOP225-H5	CAAGCAGAAGACGGCATACGAGATGTAAGCACGTCTCGTGGGCTCGG	Nextera_index_B716: for amplification of Nextera-type tagmented NGS library with insertion of the GTAAGCAC sequence as i7 custom index
CLOP225-A6	CAAGCAGAAGACGGCATACGAGATCAGAACTGGTCTCGTGGGCTCGG	Nextera_index_B717: for amplification of Nextera-type tagmented NGS library with insertion of the CAGAACTG sequence as i7 custom index
CLOP225-B6	CAAGCAGAAGACGGCATACGAGATGTCGTTACGTCTCGTGGGCTCGG	Nextera_index_B718: for amplification of Nextera-type tagmented NGS library with insertion of the GTCGTTAC sequence as i7 custom index
CLOP225-C6	CAAGCAGAAGACGGCATACGAGATCCTGTCAAGTCTCGTGGGCTCGG	Nextera_index_B719: for amplification of Nextera-type tagmented NGS library with insertion of the CCTGTCAA sequence as i7 custom index
CLOP225-D6	CAAGCAGAAGACGGCATACGAGATGGCAAGTTGTCTCGTGGGCTCGG	Nextera_index_B720: for amplification of Nextera-type tagmented NGS library with insertion of the GGCAAGTT sequence as i7 custom index
CLOP225-E6	CAAGCAGAAGACGGCATACGAGATAAGCGACTGTCTCGTGGGCTCGG	Nextera_index_B721: for amplification of Nextera-type tagmented NGS library with insertion of the AAGCGACT sequence as i7 custom index
CLOP225-F6	CAAGCAGAAGACGGCATACGAGATGGATCTGAGTCTCGTGGGCTCGG	Nextera_index_B722: for amplification of Nextera-type tagmented NGS library with insertion of the GGATCTGA sequence as i7 custom index
CLOP225-G6	CAAGCAGAAGACGGCATACGAGATCCGTTATGGTCTCGTGGGCTCGG	Nextera_index_B723: for amplification of Nextera-type tagmented NGS library with insertion of the CCGTTATG sequence as i7 custom index
CLOP225-H6	CAAGCAGAAGACGGCATACGAGATTGCAAGACGTCTCGTGGGCTCGG	Nextera_index_B724: for amplification of Nextera-type tagmented NGS library with insertion of the TGCAAGAC sequence as i7 custom index
CLOP224-B1	AATGATACGGCGACCACCGAGATCTACACATAGAGGCTCGTCGGCAGCGTC	Nextera_index_D502: for amplification of Nextera-type tagmented NGS library with insertion of the ATAGAGGC sequence as i5 custom index
CLOP224-C1	AATGATACGGCGACCACCGAGATCTACACCCTATCCTTCGTCGGCAGCGTC	Nextera_index_D503: for amplification of Nextera-type tagmented NGS library with insertion of the CCTATCCT sequence as i5 custom index
CLOP224-D1	AATGATACGGCGACCACCGAGATCTACACGGCTCTGATCGTCGGCAGCGTC	Nextera_index_D504: for amplification of Nextera-type tagmented NGS library with insertion of the GGCTCTGA sequence as i5 custom index
CLOP224-E1	AATGATACGGCGACCACCGAGATCTACACAGGCGAAGTCGTCGGCAGCGTC	Nextera_index_D505: for amplification of Nextera-type tagmented NGS library with insertion of the AGGCGAAG sequence as i5 custom index
CLOP224-F1	AATGATACGGCGACCACCGAGATCTACACTAATCTTATCGTCGGCAGCGTC	Nextera_index_D506: for amplification of Nextera-type tagmented NGS library with insertion of the TAATCTTA sequence as i5 custom index
CLOP224-G1	AATGATACGGCGACCACCGAGATCTACACCAGGACGTTCGTCGGCAGCGTC	Nextera_index_D507: for amplification of Nextera-type tagmented NGS library with insertion of the CAGGACGT sequence as i5 custom index
CLOP224-E4	AATGATACGGCGACCACCGAGATCTACACAACACGCTTCGTCGGCAGCGTC	Nextera_index_B513: for amplification of Nextera-type tagmented NGS library with insertion of the AACACGCT sequence as i5 custom index
CLOP224-F4	AATGATACGGCGACCACCGAGATCTACACTGGTTCGATCGTCGGCAGCGTC	Nextera_index_B514: for amplification of Nextera-type tagmented NGS library with insertion of the TGGTTCGA sequence as i5 custom index
CLOP224-G4	AATGATACGGCGACCACCGAGATCTACACGCAACCATTCGTCGGCAGCGTC	Nextera_index_B515: for amplification of Nextera-type tagmented NGS library with insertion of the GCAACCAT sequence as i5 custom index
CLOP306-E10	TCGTCGGCAGCGTCAGATGTGTATAAGAGACAGNNNTAAAAATTTCATAGCTAATG	Oligo F to add Illumina PBS to sequence region 1-2-3 of Fcy1 from Cryptococcus neoformans JEC21 with 3N			Add PBS Cn
CLOP306-F10	GTCTCGTGGGCTCGGAGATGTGTATAAGAGACAGNNNGGAACTCTGCCTAAATTTTC	Oligo R to add Illumina PBS to sequence region 1-2-3 of Fcy1 from Cryptococcus neoformans JEC21 with 3N
CLOP306-G10	TCGTCGGCAGCGTCAGATGTGTATAAGAGACAGNNNTTCATTTGCCAACTTCTAGA	Oligo F to add Illumina PBS to sequence region 3-4-5 of Fcy1 from Cryptococcus neoformans JEC21 with 3N
CLOP306-H10	GTCTCGTGGGCTCGGAGATGTGTATAAGAGACAGNNNCTCAACAATTGCTCACCACC	Oligo R to add Illumina PBS to sequence region 3-4-5 of Fcy1 from Cryptococcus neoformans JEC21 with 3N
CLOP306-A11	TCGTCGGCAGCGTCAGATGTGTATAAGAGACAGNNNTTACCACCCTATCACCATGT	Oligo F to add Illumina PBS to sequence region 5-6-7 of Fcy1 from Cryptococcus neoformans JEC21 with 3N
CLOP306-B11	GTCTCGTGGGCTCGGAGATGTGTATAAGAGACAGNNNACAGCGTGCTGCGTGCTTCA	Oligo R to add Illumina PBS to sequence region 5-6-7 of Fcy1 from Cryptococcus neoformans JEC21 with 3N
CLOP306-C11	TCGTCGGCAGCGTCAGATGTGTATAAGAGACAGNNNNNTAAAAATTTCATAGCTAATG	Oligo F to add Illumina PBS to sequence region 1-2-3 of Fcy1 from Cryptococcus neoformans JEC21 with 5N
CLOP306-D11	GTCTCGTGGGCTCGGAGATGTGTATAAGAGACAGNNNNNGGAACTCTGCCTAAATTTTC	Oligo R to add Illumina PBS to sequence region 1-2-3 of Fcy1 from Cryptococcus neoformans JEC21 with 5N
CLOP306-E11	TCGTCGGCAGCGTCAGATGTGTATAAGAGACAGNNNNNTTCATTTGCCAACTTCTAGA	Oligo F to add Illumina PBS to sequence region 3-4-5 of Fcy1 from Cryptococcus neoformans JEC21 with 5N
CLOP306-F11	GTCTCGTGGGCTCGGAGATGTGTATAAGAGACAGNNNNNCTCAACAATTGCTCACCACC	Oligo R to add Illumina PBS to sequence region 3-4-5 of Fcy1 from Cryptococcus neoformans JEC21 with 5N
CLOP306-G11	TCGTCGGCAGCGTCAGATGTGTATAAGAGACAGNNNNNTTACCACCCTATCACCATGT	Oligo F to add Illumina PBS to sequence region 5-6-7 of Fcy1 from Cryptococcus neoformans JEC21 with 5N
CLOP306-H11	GTCTCGTGGGCTCGGAGATGTGTATAAGAGACAGNNNNNACAGCGTGCTGCGTGCTTCA	Oligo R to add Illumina PBS to sequence region 5-6-7 of Fcy1 from Cryptococcus neoformans JEC21 with 5N
CLOP314-B3	TCGTCGGCAGCGTCAGATGTGTATAAGAGACAGNNNTAAAAATTTCATAGCTAATG	Oligo F to add Illumina PBS to sequence region Met1 to Leu68 of Fcy1opt with 3N			Add PBS Sc
CLOP314-C3	TCGTCGGCAGCGTCAGATGTGTATAAGAGACAGNNNNNTAAAAATTTCATAGCTAATG	Oligo F to add Illumina PBS to sequence region Met1 to Leu68 of Fcy1opt with 5N
CLOP314-D3	TCGTCGGCAGCGTCAGATGTGTATAAGAGACAGNNNTCAACAACAAGGATGGTTCC	Oligo F to add Illumina PBS to sequence region Val45 to Lys115 of Fcy1opt with 3N
CLOP314-E3	TCGTCGGCAGCGTCAGATGTGTATAAGAGACAGNNNNNTCAACAACAAGGATGGTTCC	Oligo F to add Illumina PBS to sequence region Val45 to Lys115 of Fcy1opt with 5N
CLOP314-F3	TCGTCGGCAGCGTCAGATGTGTATAAGAGACAGNNNACACTACTTTGTCACCATGC	Oligo F to add Illumina PBS to sequence region Asp92 to stop of Fcy1opt with 3N
CLOP314-G3	TCGTCGGCAGCGTCAGATGTGTATAAGAGACAGNNNNNACACTACTTTGTCACCATGC	Oligo F to add Illumina PBS to sequence region Asp92 to stop of Fcy1opt with 5N
CLOP314-H3	GTCTCGTGGGCTCGGAGATGTGTATAAGAGACAGNNNTCCAATCTACCACAGTTTTC	Oligo R to add Illumina PBS to sequence region Met1 to Leu68 of Fcy1opt with 3N
CLOP314-A4	GTCTCGTGGGCTCGGAGATGTGTATAAGAGACAGNNNNNTCCAATCTACCACAGTTTTC	Oligo R to add Illumina PBS to sequence region Met1 to Leu68 of Fcy1opt with 5N
CLOP314-B4	GTCTCGTGGGCTCGGAGATGTGTATAAGAGACAGNNNAAGTACTTTTCACCCTTGGA	Oligo R to add Illumina PBS to sequence region Val45 to Lys115 of Fcy1opt with 3N
CLOP314-C4	GTCTCGTGGGCTCGGAGATGTGTATAAGAGACAGNNNNNAAGTACTTTTCACCCTTGGA	Oligo R to add Illumina PBS to sequence region Val45 to Lys115 of Fcy1opt with 5N
CLOP314-D4	GTCTCGTGGGCTCGGAGATGTGTATAAGAGACAGNNNACAGCGTGCTGCGTGCTTCA	Oligo R to add Illumina PBS to sequence region Asp92 to stop of Fcy1opt with 3N
CLOP314-E4	GTCTCGTGGGCTCGGAGATGTGTATAAGAGACAGNNNNNACAGCGTGCTGCGTGCTTCA	Oligo R to add Illumina PBS to sequence region Asp92 to stop of Fcy1opt with 5N
CLOP306-A7	GGCGGAAGTTCTGGAGGTGGTGGTGCTTTGAAGTCTTTGTCTGA	Oligo F to stuff Fcy1 region 1 from Cryptococcus neoformans JEC21 (aa 2 to aa 24)			To stuff CN fragment, was use with a A and D primers, see written notebook
CLOP306-B7	ACCACCACCTCCAGAACTTCCGCCCATTAGCTATGAAATTTTTA	Oligo R to stuff Fcy1 region 1 from Cryptococcus neoformans JEC21 (aa 2 to aa 24)
CLOP306-C7	GGCGGAAGTTCTGGAGGTGGTGGTATTATTTCCAGAGGTCACAA	Oligo F to stuff Fcy1 region 2 from Cryptococcus neoformans JEC21 (aa 25 to aa 47)
CLOP306-D7	ACCACCACCTCCAGAACTTCCGCCTTGTTCGTGAGCAACGGACA	Oligo R to stuff Fcy1 region 2 from Cryptococcus neoformans JEC21 (aa 25 to aa 47)
CLOP306-E7	GGCGGAAGTTCTGGAGGTGGTGGTGAAAATTTAGGCAGAGTTCC	Oligo F to stuff Fcy1 region 3 from Cryptococcus neoformans JEC21 (aa 48 to aa 71)
CLOP306-F7	ACCACCACCTCCAGAACTTCCGCCTCTAGAAGTTGGCAAATGAA	Oligo R to stuff Fcy1 region 3 from Cryptococcus neoformans JEC21 (aa 48 to aa 71)
CLOP306-G7	GGCGGAAGTTCTGGAGGTGGTGGTATCATGTGTAGTGCCACTTG	Oligo F to stuff Fcy1 region 4 from Cryptococcus neoformans JEC21 (aa 72 to aa 94)
CLOP306-H7	ACCACCACCTCCAGAACTTCCGCCCAAACAGTCCATTTCACCGT	Oligo R to stuff Fcy1 region 4 from Cryptococcus neoformans JEC21 (aa 72 to aa 94)
CLOP306-A8	GGCGGAAGTTCTGGAGGTGGTGGTGGTGGTGAGCAATTGTTGAG	Oligo F to stuff Fcy1 region 5 from Cryptococcus neoformans JEC21 (aa 95 to aa 118)
CLOP306-B8	ACCACCACCTCCAGAACTTCCGCCACATGGTGATAGGGTGGTAA	Oligo R to stuff Fcy1 region 5 from Cryptococcus neoformans JEC21 (aa 95 to aa 118)
CLOP306-C8	GGCGGAAGTTCTGGAGGTGGTGGTATGATGAAGAACTGGATTAA	Oligo F to stuff Fcy1 region 6 from Cryptococcus neoformans JEC21 (aa 119 to aa 141)
CLOP306-D8	ACCACCACCTCCAGAACTTCCGCCCAAGAAGTTTTCATTTTCAG	Oligo R to stuff Fcy1 region 6 from Cryptococcus neoformans JEC21 (aa 119 to aa 141)
CLOP306-E8	GGCGGAAGTTCTGGAGGTGGTGGTTGAAGCACGCAGCACGCTGT	Oligo F to stuff Fcy1 region 7 from Cryptococcus neoformans JEC21 (aa 142 to aa 165)
CLOP306-F8	ACCACCACCTCCAGAACTTCCGCCGTTTTTGATTTCTTCAGAAT	Oligo R to stuff Fcy1 region 7 from Cryptococcus neoformans JEC21 (aa 142 to aa 165)
CLOP345-D1	GCAGCGTTGGTGCATGACCCCACGTCTCGCATT	Oligo forward for L43D mutation in pET28-FCY1 C. neoformans
CLOP345-D5	AATGCGAGACGTGGGGTCATGCACCAACGCTGC	Oligo reverse for L43D mutation in pET28-FCY1 C. neoformans
CLOP345-F2	TGTATCATGTGCAGTTCTACTTGCATCCTGTAT	Oligo forward for A99S mutation in pET28-FCY1 C. neoformans
CLOP345-F6	ATACAGGATGCAAGTAGAACTGCACATGATACA	Oligo reverse for A99S mutation in pET28-FCY1 C. neoformans
CLOP345-G2	AGTGCCACTTGCATCACCTATAAGATCCGTACC	Oligo forward for L103T mutation in pET28-FCY1 C. neoformans
CLOP345-G6	GGTACGGATCTTATAGGTGATGCAAGTGGCACT	Oligo reverse for L103T mutation in pET28-FCY1 C. neoformans
CLOP345-B3	GAAAATTTTCTCGGGGAAGAGCAGCTGCTGCGA	Oligo forward for G120E mutation in pET28-FCY1 C. neoformans
CLOP345-B7	TCGCAGCAGCTGCTCTTCCCCGAGAAAATTTTC	Oligo reverse for G120E mutation in pET28-FCY1 C. neoformans
CLOP345-F3	GCCAATGTGATCAACAAAGATAGCGAAGAAATT	Oligo forward for L134K mutation in pET28-FCY1 C. neoformans
CLOP345-F7	AATTTCTTCGCTATCTTTGTTGATCACATTGGC	Oligo reverse for L134K mutation in pET28-FCY1 C. neoformans
CLOP345-A4	AAGAATTGGATTAACTACCCGCGCGGGAAAGTT	Oligo forward for S149Y mutation in pET28-FCY1 C. neoformans
CLOP345-A8	AACTTTCCCGCGCGGGTAGTTAATCCAATTCTT	Oligo reverse for S149Y mutation in pET28-FCY1 C. neoformans
CLOP345-B4	TGGATTAACAGCCCGGGTGGGAAAGTTTGGAAC	Oligo forward for R151G mutation in pET28-FCY1 C. neoformans
CLOP345-B8	GTTCCAAACTTTCCCACCCGGGCTGTTAATCCA	Oligo reverse for R151G mutation in pET28-FCY1 C. neoformans
CLOP346-D1	GGTTGCCTGATCAACGACAAAGACGGTTCTGTT	Oligo forward for N40D mutation in pET28-FCY1 S. cerevisiae
CLOP346-D5	AACAGAACCGTCTTTGTCGTTGATCAGGCAACC	Oligo reverse for N40D mutation in pET28-FCY1 S. cerevisiae
CLOP346-F2	TGCGACATGTGCACCTCTGCGATCATCATGTAC	Oligo forward for G96S mutation in pET28-FCY1 S. cerevisiae
CLOP346-F6	GTACATGATGATCGCAGAGGTGCACATGTCGCA	Oligo reverse for G96S mutation in pET28-FCY1 S. cerevisiae
CLOP346-G2	ACCGGTGCGATCATCACCTACGGTATCCCGCGT	Oligo forward for M100T mutation in pET28-FCY1 S. cerevisiae
CLOP346-G6	ACGCGGGATACCGTAGGTGATGATCGCACCGGT	Oligo reverse for M100T mutation in pET28-FCY1 S. cerevisiae
CLOP346-B3	AACTTCAAATCTAAAGAAGAAAAATACCTGCAG	Oligo forward for G118E mutation in pET28-FCY1 S. cerevisiae
CLOP346-B7	CTGCAGGTATTTTTCTTCTTTAGATTTGAAGTT	Oligo reverse for G118E mutation in pET28-FCY1 S. cerevisiae
CLOP346-F3	CACGAAGTTGTTGTTAAAGATGACGAACGTTGC	Oligo forward for V132K mutation in pET28-FCY1 S. cerevisiae
CLOP346-F7	GCAACGTTCGTCATCTTTAACAACAACTTCGTG	Oligo reverse for V132K mutation in pET28-FCY1 S. cerevisiae
CLOP346-A4	AAACAGTTCATCGACTACCGTCCGCAGGACTGG	Oligo forward for E147Y mutation in pET28-FCY1 S. cerevisiae
CLOP346-A8	CCAGTCCTGCGGACGGTAGTCGATGAACTGTTT	Oligo reverse for E147Y mutation in pET28-FCY1 S. cerevisiae
CLOP346-B4	CAGTTCATCGACGAAGGTCCGCAGGACTGGTTC	Oligo forward for R148G mutation in pET28-FCY1 S. cerevisiae
CLOP346-B8	GAACCAGTCCTGCGGACCTTCGTCGATGAACTG	Oligo reverse for R148G mutation in pET28-FCY1 S. cerevisiae
oPools
oPool_ID	oPool_primer	Sequence
Fcy1cn_F1	DMS_primer_position_1	TAAAAATTTCATAGCTAATGNNNCCTGTTGAAGGTTCTCCAGCTAAGCCAGAAGATTACCCACACTTCATGTCCGTTGCTCACGAACAAGCTTTGAAGTCTTTGTCTGA
Fcy1cn_F1	DMS_primer_position_2	TAAAAATTTCATAGCTAATGTCTNNNGTTGAAGGTTCTCCAGCTAAGCCAGAAGATTACCCACACTTCATGTCCGTTGCTCACGAACAAGCTTTGAAGTCTTTGTCTGA
Fcy1cn_F1	DMS_primer_position_3	TAAAAATTTCATAGCTAATGTCTCCTNNNGAAGGTTCTCCAGCTAAGCCAGAAGATTACCCACACTTCATGTCCGTTGCTCACGAACAAGCTTTGAAGTCTTTGTCTGA
Fcy1cn_F1	DMS_primer_position_4	TAAAAATTTCATAGCTAATGTCTCCTGTTNNNGGTTCTCCAGCTAAGCCAGAAGATTACCCACACTTCATGTCCGTTGCTCACGAACAAGCTTTGAAGTCTTTGTCTGA
Fcy1cn_F1	DMS_primer_position_5	TAAAAATTTCATAGCTAATGTCTCCTGTTGAANNNTCTCCAGCTAAGCCAGAAGATTACCCACACTTCATGTCCGTTGCTCACGAACAAGCTTTGAAGTCTTTGTCTGA
Fcy1cn_F1	DMS_primer_position_6	TAAAAATTTCATAGCTAATGTCTCCTGTTGAAGGTNNNCCAGCTAAGCCAGAAGATTACCCACACTTCATGTCCGTTGCTCACGAACAAGCTTTGAAGTCTTTGTCTGA
Fcy1cn_F1	DMS_primer_position_7	TAAAAATTTCATAGCTAATGTCTCCTGTTGAAGGTTCTNNNGCTAAGCCAGAAGATTACCCACACTTCATGTCCGTTGCTCACGAACAAGCTTTGAAGTCTTTGTCTGA
Fcy1cn_F1	DMS_primer_position_8	TAAAAATTTCATAGCTAATGTCTCCTGTTGAAGGTTCTCCANNNAAGCCAGAAGATTACCCACACTTCATGTCCGTTGCTCACGAACAAGCTTTGAAGTCTTTGTCTGA
Fcy1cn_F1	DMS_primer_position_9	TAAAAATTTCATAGCTAATGTCTCCTGTTGAAGGTTCTCCAGCTNNNCCAGAAGATTACCCACACTTCATGTCCGTTGCTCACGAACAAGCTTTGAAGTCTTTGTCTGA
Fcy1cn_F1	DMS_primer_position_10	TAAAAATTTCATAGCTAATGTCTCCTGTTGAAGGTTCTCCAGCTAAGNNNGAAGATTACCCACACTTCATGTCCGTTGCTCACGAACAAGCTTTGAAGTCTTTGTCTGA
Fcy1cn_F1	DMS_primer_position_11	TAAAAATTTCATAGCTAATGTCTCCTGTTGAAGGTTCTCCAGCTAAGCCANNNGATTACCCACACTTCATGTCCGTTGCTCACGAACAAGCTTTGAAGTCTTTGTCTGA
Fcy1cn_F1	DMS_primer_position_12	TAAAAATTTCATAGCTAATGTCTCCTGTTGAAGGTTCTCCAGCTAAGCCAGAANNNTACCCACACTTCATGTCCGTTGCTCACGAACAAGCTTTGAAGTCTTTGTCTGA
Fcy1cn_F1	DMS_primer_position_13	TAAAAATTTCATAGCTAATGTCTCCTGTTGAAGGTTCTCCAGCTAAGCCAGAAGATNNNCCACACTTCATGTCCGTTGCTCACGAACAAGCTTTGAAGTCTTTGTCTGA
Fcy1cn_F1	DMS_primer_position_14	TAAAAATTTCATAGCTAATGTCTCCTGTTGAAGGTTCTCCAGCTAAGCCAGAAGATTACNNNCACTTCATGTCCGTTGCTCACGAACAAGCTTTGAAGTCTTTGTCTGA
Fcy1cn_F1	DMS_primer_position_15	TAAAAATTTCATAGCTAATGTCTCCTGTTGAAGGTTCTCCAGCTAAGCCAGAAGATTACCCANNNTTCATGTCCGTTGCTCACGAACAAGCTTTGAAGTCTTTGTCTGA
Fcy1cn_F1	DMS_primer_position_16	TAAAAATTTCATAGCTAATGTCTCCTGTTGAAGGTTCTCCAGCTAAGCCAGAAGATTACCCACACNNNATGTCCGTTGCTCACGAACAAGCTTTGAAGTCTTTGTCTGA
Fcy1cn_F1	DMS_primer_position_17	TAAAAATTTCATAGCTAATGTCTCCTGTTGAAGGTTCTCCAGCTAAGCCAGAAGATTACCCACACTTCNNNTCCGTTGCTCACGAACAAGCTTTGAAGTCTTTGTCTGA
Fcy1cn_F1	DMS_primer_position_18	TAAAAATTTCATAGCTAATGTCTCCTGTTGAAGGTTCTCCAGCTAAGCCAGAAGATTACCCACACTTCATGNNNGTTGCTCACGAACAAGCTTTGAAGTCTTTGTCTGA
Fcy1cn_F1	DMS_primer_position_19	TAAAAATTTCATAGCTAATGTCTCCTGTTGAAGGTTCTCCAGCTAAGCCAGAAGATTACCCACACTTCATGTCCNNNGCTCACGAACAAGCTTTGAAGTCTTTGTCTGA
Fcy1cn_F1	DMS_primer_position_20	TAAAAATTTCATAGCTAATGTCTCCTGTTGAAGGTTCTCCAGCTAAGCCAGAAGATTACCCACACTTCATGTCCGTTNNNCACGAACAAGCTTTGAAGTCTTTGTCTGA
Fcy1cn_F1	DMS_primer_position_21	TAAAAATTTCATAGCTAATGTCTCCTGTTGAAGGTTCTCCAGCTAAGCCAGAAGATTACCCACACTTCATGTCCGTTGCTNNNGAACAAGCTTTGAAGTCTTTGTCTGA
Fcy1cn_F1	DMS_primer_position_22	TAAAAATTTCATAGCTAATGTCTCCTGTTGAAGGTTCTCCAGCTAAGCCAGAAGATTACCCACACTTCATGTCCGTTGCTCACNNNCAAGCTTTGAAGTCTTTGTCTGA
Fcy1cn_F1	DMS_primer_position_23	TAAAAATTTCATAGCTAATGTCTCCTGTTGAAGGTTCTCCAGCTAAGCCAGAAGATTACCCACACTTCATGTCCGTTGCTCACGAANNNGCTTTGAAGTCTTTGTCTGA
Fcy1cn_F2	DMS_primer_position_1	TGTCCGTTGCTCACGAACAANNNTTGAAGTCTTTGTCTGAAGGTGGTATTCCAATTGGTGCTGCTTTGGTTCATTTGCCAACTTCTAGAATTATTTCCAGAGGTCACAA
Fcy1cn_F2	DMS_primer_position_2	TGTCCGTTGCTCACGAACAAGCTNNNAAGTCTTTGTCTGAAGGTGGTATTCCAATTGGTGCTGCTTTGGTTCATTTGCCAACTTCTAGAATTATTTCCAGAGGTCACAA
Fcy1cn_F2	DMS_primer_position_3	TGTCCGTTGCTCACGAACAAGCTTTGNNNTCTTTGTCTGAAGGTGGTATTCCAATTGGTGCTGCTTTGGTTCATTTGCCAACTTCTAGAATTATTTCCAGAGGTCACAA
Fcy1cn_F2	DMS_primer_position_4	TGTCCGTTGCTCACGAACAAGCTTTGAAGNNNTTGTCTGAAGGTGGTATTCCAATTGGTGCTGCTTTGGTTCATTTGCCAACTTCTAGAATTATTTCCAGAGGTCACAA
Fcy1cn_F2	DMS_primer_position_5	TGTCCGTTGCTCACGAACAAGCTTTGAAGTCTNNNTCTGAAGGTGGTATTCCAATTGGTGCTGCTTTGGTTCATTTGCCAACTTCTAGAATTATTTCCAGAGGTCACAA
Fcy1cn_F2	DMS_primer_position_6	TGTCCGTTGCTCACGAACAAGCTTTGAAGTCTTTGNNNGAAGGTGGTATTCCAATTGGTGCTGCTTTGGTTCATTTGCCAACTTCTAGAATTATTTCCAGAGGTCACAA
Fcy1cn_F2	DMS_primer_position_7	TGTCCGTTGCTCACGAACAAGCTTTGAAGTCTTTGTCTNNNGGTGGTATTCCAATTGGTGCTGCTTTGGTTCATTTGCCAACTTCTAGAATTATTTCCAGAGGTCACAA
Fcy1cn_F2	DMS_primer_position_8	TGTCCGTTGCTCACGAACAAGCTTTGAAGTCTTTGTCTGAANNNGGTATTCCAATTGGTGCTGCTTTGGTTCATTTGCCAACTTCTAGAATTATTTCCAGAGGTCACAA
Fcy1cn_F2	DMS_primer_position_9	TGTCCGTTGCTCACGAACAAGCTTTGAAGTCTTTGTCTGAAGGTNNNATTCCAATTGGTGCTGCTTTGGTTCATTTGCCAACTTCTAGAATTATTTCCAGAGGTCACAA
Fcy1cn_F2	DMS_primer_position_10	TGTCCGTTGCTCACGAACAAGCTTTGAAGTCTTTGTCTGAAGGTGGTNNNCCAATTGGTGCTGCTTTGGTTCATTTGCCAACTTCTAGAATTATTTCCAGAGGTCACAA
Fcy1cn_F2	DMS_primer_position_11	TGTCCGTTGCTCACGAACAAGCTTTGAAGTCTTTGTCTGAAGGTGGTATTNNNATTGGTGCTGCTTTGGTTCATTTGCCAACTTCTAGAATTATTTCCAGAGGTCACAA
Fcy1cn_F2	DMS_primer_position_12	TGTCCGTTGCTCACGAACAAGCTTTGAAGTCTTTGTCTGAAGGTGGTATTCCANNNGGTGCTGCTTTGGTTCATTTGCCAACTTCTAGAATTATTTCCAGAGGTCACAA
Fcy1cn_F2	DMS_primer_position_13	TGTCCGTTGCTCACGAACAAGCTTTGAAGTCTTTGTCTGAAGGTGGTATTCCAATTNNNGCTGCTTTGGTTCATTTGCCAACTTCTAGAATTATTTCCAGAGGTCACAA
Fcy1cn_F2	DMS_primer_position_14	TGTCCGTTGCTCACGAACAAGCTTTGAAGTCTTTGTCTGAAGGTGGTATTCCAATTGGTNNNGCTTTGGTTCATTTGCCAACTTCTAGAATTATTTCCAGAGGTCACAA
Fcy1cn_F2	DMS_primer_position_15	TGTCCGTTGCTCACGAACAAGCTTTGAAGTCTTTGTCTGAAGGTGGTATTCCAATTGGTGCTNNNTTGGTTCATTTGCCAACTTCTAGAATTATTTCCAGAGGTCACAA
Fcy1cn_F2	DMS_primer_position_16	TGTCCGTTGCTCACGAACAAGCTTTGAAGTCTTTGTCTGAAGGTGGTATTCCAATTGGTGCTGCTNNNGTTCATTTGCCAACTTCTAGAATTATTTCCAGAGGTCACAA
Fcy1cn_F2	DMS_primer_position_17	TGTCCGTTGCTCACGAACAAGCTTTGAAGTCTTTGTCTGAAGGTGGTATTCCAATTGGTGCTGCTTTGNNNCATTTGCCAACTTCTAGAATTATTTCCAGAGGTCACAA
Fcy1cn_F2	DMS_primer_position_18	TGTCCGTTGCTCACGAACAAGCTTTGAAGTCTTTGTCTGAAGGTGGTATTCCAATTGGTGCTGCTTTGGTTNNNTTGCCAACTTCTAGAATTATTTCCAGAGGTCACAA
Fcy1cn_F2	DMS_primer_position_19	TGTCCGTTGCTCACGAACAAGCTTTGAAGTCTTTGTCTGAAGGTGGTATTCCAATTGGTGCTGCTTTGGTTCATNNNCCAACTTCTAGAATTATTTCCAGAGGTCACAA
Fcy1cn_F2	DMS_primer_position_20	TGTCCGTTGCTCACGAACAAGCTTTGAAGTCTTTGTCTGAAGGTGGTATTCCAATTGGTGCTGCTTTGGTTCATTTGNNNACTTCTAGAATTATTTCCAGAGGTCACAA
Fcy1cn_F2	DMS_primer_position_21	TGTCCGTTGCTCACGAACAAGCTTTGAAGTCTTTGTCTGAAGGTGGTATTCCAATTGGTGCTGCTTTGGTTCATTTGCCANNNTCTAGAATTATTTCCAGAGGTCACAA
Fcy1cn_F2	DMS_primer_position_22	TGTCCGTTGCTCACGAACAAGCTTTGAAGTCTTTGTCTGAAGGTGGTATTCCAATTGGTGCTGCTTTGGTTCATTTGCCAACTNNNAGAATTATTTCCAGAGGTCACAA
Fcy1cn_F2	DMS_primer_position_23	TGTCCGTTGCTCACGAACAAGCTTTGAAGTCTTTGTCTGAAGGTGGTATTCCAATTGGTGCTGCTTTGGTTCATTTGCCAACTTCTNNNATTATTTCCAGAGGTCACAA
Fcy1cn_F3	DMS_primer_position_1	TTCATTTGCCAACTTCTAGANNNATTTCCAGAGGTCACAACAACAGAGTCCAATTATCTTCTAACGTCCGTCACGGTGAAATGGACTGTTTGGAAAATTTAGGCAGAGTTCC
Fcy1cn_F3	DMS_primer_position_2	TTCATTTGCCAACTTCTAGAATTNNNTCCAGAGGTCACAACAACAGAGTCCAATTATCTTCTAACGTCCGTCACGGTGAAATGGACTGTTTGGAAAATTTAGGCAGAGTTCC
Fcy1cn_F3	DMS_primer_position_3	TTCATTTGCCAACTTCTAGAATTATTNNNAGAGGTCACAACAACAGAGTCCAATTATCTTCTAACGTCCGTCACGGTGAAATGGACTGTTTGGAAAATTTAGGCAGAGTTCC
Fcy1cn_F3	DMS_primer_position_4	TTCATTTGCCAACTTCTAGAATTATTTCCNNNGGTCACAACAACAGAGTCCAATTATCTTCTAACGTCCGTCACGGTGAAATGGACTGTTTGGAAAATTTAGGCAGAGTTCC
Fcy1cn_F3	DMS_primer_position_5	TTCATTTGCCAACTTCTAGAATTATTTCCAGANNNCACAACAACAGAGTCCAATTATCTTCTAACGTCCGTCACGGTGAAATGGACTGTTTGGAAAATTTAGGCAGAGTTCC
Fcy1cn_F3	DMS_primer_position_6	TTCATTTGCCAACTTCTAGAATTATTTCCAGAGGTNNNAACAACAGAGTCCAATTATCTTCTAACGTCCGTCACGGTGAAATGGACTGTTTGGAAAATTTAGGCAGAGTTCC
Fcy1cn_F3	DMS_primer_position_7	TTCATTTGCCAACTTCTAGAATTATTTCCAGAGGTCACNNNAACAGAGTCCAATTATCTTCTAACGTCCGTCACGGTGAAATGGACTGTTTGGAAAATTTAGGCAGAGTTCC
Fcy1cn_F3	DMS_primer_position_8	TTCATTTGCCAACTTCTAGAATTATTTCCAGAGGTCACAACNNNAGAGTCCAATTATCTTCTAACGTCCGTCACGGTGAAATGGACTGTTTGGAAAATTTAGGCAGAGTTCC
Fcy1cn_F3	DMS_primer_position_9	TTCATTTGCCAACTTCTAGAATTATTTCCAGAGGTCACAACAACNNNGTCCAATTATCTTCTAACGTCCGTCACGGTGAAATGGACTGTTTGGAAAATTTAGGCAGAGTTCC
Fcy1cn_F3	DMS_primer_position_10	TTCATTTGCCAACTTCTAGAATTATTTCCAGAGGTCACAACAACAGANNNCAATTATCTTCTAACGTCCGTCACGGTGAAATGGACTGTTTGGAAAATTTAGGCAGAGTTCC
Fcy1cn_F3	DMS_primer_position_11	TTCATTTGCCAACTTCTAGAATTATTTCCAGAGGTCACAACAACAGAGTCNNNTTATCTTCTAACGTCCGTCACGGTGAAATGGACTGTTTGGAAAATTTAGGCAGAGTTCC
Fcy1cn_F3	DMS_primer_position_12	TTCATTTGCCAACTTCTAGAATTATTTCCAGAGGTCACAACAACAGAGTCCAANNNTCTTCTAACGTCCGTCACGGTGAAATGGACTGTTTGGAAAATTTAGGCAGAGTTCC
Fcy1cn_F3	DMS_primer_position_13	TTCATTTGCCAACTTCTAGAATTATTTCCAGAGGTCACAACAACAGAGTCCAATTANNNTCTAACGTCCGTCACGGTGAAATGGACTGTTTGGAAAATTTAGGCAGAGTTCC
Fcy1cn_F3	DMS_primer_position_14	TTCATTTGCCAACTTCTAGAATTATTTCCAGAGGTCACAACAACAGAGTCCAATTATCTNNNAACGTCCGTCACGGTGAAATGGACTGTTTGGAAAATTTAGGCAGAGTTCC
Fcy1cn_F3	DMS_primer_position_15	TTCATTTGCCAACTTCTAGAATTATTTCCAGAGGTCACAACAACAGAGTCCAATTATCTTCTNNNGTCCGTCACGGTGAAATGGACTGTTTGGAAAATTTAGGCAGAGTTCC
Fcy1cn_F3	DMS_primer_position_16	TTCATTTGCCAACTTCTAGAATTATTTCCAGAGGTCACAACAACAGAGTCCAATTATCTTCTAACNNNCGTCACGGTGAAATGGACTGTTTGGAAAATTTAGGCAGAGTTCC
Fcy1cn_F3	DMS_primer_position_17	TTCATTTGCCAACTTCTAGAATTATTTCCAGAGGTCACAACAACAGAGTCCAATTATCTTCTAACGTCNNNCACGGTGAAATGGACTGTTTGGAAAATTTAGGCAGAGTTCC
Fcy1cn_F3	DMS_primer_position_18	TTCATTTGCCAACTTCTAGAATTATTTCCAGAGGTCACAACAACAGAGTCCAATTATCTTCTAACGTCCGTNNNGGTGAAATGGACTGTTTGGAAAATTTAGGCAGAGTTCC
Fcy1cn_F3	DMS_primer_position_19	TTCATTTGCCAACTTCTAGAATTATTTCCAGAGGTCACAACAACAGAGTCCAATTATCTTCTAACGTCCGTCACNNNGAAATGGACTGTTTGGAAAATTTAGGCAGAGTTCC
Fcy1cn_F3	DMS_primer_position_20	TTCATTTGCCAACTTCTAGAATTATTTCCAGAGGTCACAACAACAGAGTCCAATTATCTTCTAACGTCCGTCACGGTNNNATGGACTGTTTGGAAAATTTAGGCAGAGTTCC
Fcy1cn_F3	DMS_primer_position_21	TTCATTTGCCAACTTCTAGAATTATTTCCAGAGGTCACAACAACAGAGTCCAATTATCTTCTAACGTCCGTCACGGTGAANNNGACTGTTTGGAAAATTTAGGCAGAGTTCC
Fcy1cn_F3	DMS_primer_position_22	TTCATTTGCCAACTTCTAGAATTATTTCCAGAGGTCACAACAACAGAGTCCAATTATCTTCTAACGTCCGTCACGGTGAAATGNNNTGTTTGGAAAATTTAGGCAGAGTTCC
Fcy1cn_F3	DMS_primer_position_23	TTCATTTGCCAACTTCTAGAATTATTTCCAGAGGTCACAACAACAGAGTCCAATTATCTTCTAACGTCCGTCACGGTGAAATGGACNNNTTGGAAAATTTAGGCAGAGTTCC
Fcy1cn_F3	DMS_primer_position_24	TTCATTTGCCAACTTCTAGAATTATTTCCAGAGGTCACAACAACAGAGTCCAATTATCTTCTAACGTCCGTCACGGTGAAATGGACTGTNNNGAAAATTTAGGCAGAGTTCC
Fcy1cn_F4	DMS_primer_position_1	ACGGTGAAATGGACTGTTTGNNNAATTTAGGCAGAGTTCCAGAAGGTTTGTTGTCCGAATGTGCTATGTTTACCACCCTATCACCATGTATCATGTGTAGTGCCACTTG
Fcy1cn_F4	DMS_primer_position_2	ACGGTGAAATGGACTGTTTGGAANNNTTAGGCAGAGTTCCAGAAGGTTTGTTGTCCGAATGTGCTATGTTTACCACCCTATCACCATGTATCATGTGTAGTGCCACTTG
Fcy1cn_F4	DMS_primer_position_3	ACGGTGAAATGGACTGTTTGGAAAATNNNGGCAGAGTTCCAGAAGGTTTGTTGTCCGAATGTGCTATGTTTACCACCCTATCACCATGTATCATGTGTAGTGCCACTTG
Fcy1cn_F4	DMS_primer_position_4	ACGGTGAAATGGACTGTTTGGAAAATTTANNNAGAGTTCCAGAAGGTTTGTTGTCCGAATGTGCTATGTTTACCACCCTATCACCATGTATCATGTGTAGTGCCACTTG
Fcy1cn_F4	DMS_primer_position_5	ACGGTGAAATGGACTGTTTGGAAAATTTAGGCNNNGTTCCAGAAGGTTTGTTGTCCGAATGTGCTATGTTTACCACCCTATCACCATGTATCATGTGTAGTGCCACTTG
Fcy1cn_F4	DMS_primer_position_6	ACGGTGAAATGGACTGTTTGGAAAATTTAGGCAGANNNCCAGAAGGTTTGTTGTCCGAATGTGCTATGTTTACCACCCTATCACCATGTATCATGTGTAGTGCCACTTG
Fcy1cn_F4	DMS_primer_position_7	ACGGTGAAATGGACTGTTTGGAAAATTTAGGCAGAGTTNNNGAAGGTTTGTTGTCCGAATGTGCTATGTTTACCACCCTATCACCATGTATCATGTGTAGTGCCACTTG
Fcy1cn_F4	DMS_primer_position_8	ACGGTGAAATGGACTGTTTGGAAAATTTAGGCAGAGTTCCANNNGGTTTGTTGTCCGAATGTGCTATGTTTACCACCCTATCACCATGTATCATGTGTAGTGCCACTTG
Fcy1cn_F4	DMS_primer_position_9	ACGGTGAAATGGACTGTTTGGAAAATTTAGGCAGAGTTCCAGAANNNTTGTTGTCCGAATGTGCTATGTTTACCACCCTATCACCATGTATCATGTGTAGTGCCACTTG
Fcy1cn_F4	DMS_primer_position_10	ACGGTGAAATGGACTGTTTGGAAAATTTAGGCAGAGTTCCAGAAGGTNNNTTGTCCGAATGTGCTATGTTTACCACCCTATCACCATGTATCATGTGTAGTGCCACTTG
Fcy1cn_F4	DMS_primer_position_11	ACGGTGAAATGGACTGTTTGGAAAATTTAGGCAGAGTTCCAGAAGGTTTGNNNTCCGAATGTGCTATGTTTACCACCCTATCACCATGTATCATGTGTAGTGCCACTTG
Fcy1cn_F4	DMS_primer_position_12	ACGGTGAAATGGACTGTTTGGAAAATTTAGGCAGAGTTCCAGAAGGTTTGTTGNNNGAATGTGCTATGTTTACCACCCTATCACCATGTATCATGTGTAGTGCCACTTG
Fcy1cn_F4	DMS_primer_position_13	ACGGTGAAATGGACTGTTTGGAAAATTTAGGCAGAGTTCCAGAAGGTTTGTTGTCCNNNTGTGCTATGTTTACCACCCTATCACCATGTATCATGTGTAGTGCCACTTG
Fcy1cn_F4	DMS_primer_position_14	ACGGTGAAATGGACTGTTTGGAAAATTTAGGCAGAGTTCCAGAAGGTTTGTTGTCCGAANNNGCTATGTTTACCACCCTATCACCATGTATCATGTGTAGTGCCACTTG
Fcy1cn_F4	DMS_primer_position_15	ACGGTGAAATGGACTGTTTGGAAAATTTAGGCAGAGTTCCAGAAGGTTTGTTGTCCGAATGTNNNATGTTTACCACCCTATCACCATGTATCATGTGTAGTGCCACTTG
Fcy1cn_F4	DMS_primer_position_16	ACGGTGAAATGGACTGTTTGGAAAATTTAGGCAGAGTTCCAGAAGGTTTGTTGTCCGAATGTGCTNNNTTTACCACCCTATCACCATGTATCATGTGTAGTGCCACTTG
Fcy1cn_F4	DMS_primer_position_17	ACGGTGAAATGGACTGTTTGGAAAATTTAGGCAGAGTTCCAGAAGGTTTGTTGTCCGAATGTGCTATGNNNACCACCCTATCACCATGTATCATGTGTAGTGCCACTTG
Fcy1cn_F4	DMS_primer_position_18	ACGGTGAAATGGACTGTTTGGAAAATTTAGGCAGAGTTCCAGAAGGTTTGTTGTCCGAATGTGCTATGTTTNNNACCCTATCACCATGTATCATGTGTAGTGCCACTTG
Fcy1cn_F4	DMS_primer_position_19	ACGGTGAAATGGACTGTTTGGAAAATTTAGGCAGAGTTCCAGAAGGTTTGTTGTCCGAATGTGCTATGTTTACCNNNCTATCACCATGTATCATGTGTAGTGCCACTTG
Fcy1cn_F4	DMS_primer_position_20	ACGGTGAAATGGACTGTTTGGAAAATTTAGGCAGAGTTCCAGAAGGTTTGTTGTCCGAATGTGCTATGTTTACCACCNNNTCACCATGTATCATGTGTAGTGCCACTTG
Fcy1cn_F4	DMS_primer_position_21	ACGGTGAAATGGACTGTTTGGAAAATTTAGGCAGAGTTCCAGAAGGTTTGTTGTCCGAATGTGCTATGTTTACCACCCTANNNCCATGTATCATGTGTAGTGCCACTTG
Fcy1cn_F4	DMS_primer_position_22	ACGGTGAAATGGACTGTTTGGAAAATTTAGGCAGAGTTCCAGAAGGTTTGTTGTCCGAATGTGCTATGTTTACCACCCTATCANNNTGTATCATGTGTAGTGCCACTTG
Fcy1cn_F4	DMS_primer_position_23	ACGGTGAAATGGACTGTTTGGAAAATTTAGGCAGAGTTCCAGAAGGTTTGTTGTCCGAATGTGCTATGTTTACCACCCTATCACCANNNATCATGTGTAGTGCCACTTG
Fcy1cn_F5	DMS_primer_position_1	TTACCACCCTATCACCATGTNNNATGTGTAGTGCCACTTGCATCTTGTACAAGATCAGAACCGTTGTCTTGGCTGAAAATGAAAACTTCTTGGGTGGTGAGCAATTGTTGAG
Fcy1cn_F5	DMS_primer_position_2	TTACCACCCTATCACCATGTATCNNNTGTAGTGCCACTTGCATCTTGTACAAGATCAGAACCGTTGTCTTGGCTGAAAATGAAAACTTCTTGGGTGGTGAGCAATTGTTGAG
Fcy1cn_F5	DMS_primer_position_3	TTACCACCCTATCACCATGTATCATGNNNAGTGCCACTTGCATCTTGTACAAGATCAGAACCGTTGTCTTGGCTGAAAATGAAAACTTCTTGGGTGGTGAGCAATTGTTGAG
Fcy1cn_F5	DMS_primer_position_4	TTACCACCCTATCACCATGTATCATGTGTNNNGCCACTTGCATCTTGTACAAGATCAGAACCGTTGTCTTGGCTGAAAATGAAAACTTCTTGGGTGGTGAGCAATTGTTGAG
Fcy1cn_F5	DMS_primer_position_5	TTACCACCCTATCACCATGTATCATGTGTAGTNNNACTTGCATCTTGTACAAGATCAGAACCGTTGTCTTGGCTGAAAATGAAAACTTCTTGGGTGGTGAGCAATTGTTGAG
Fcy1cn_F5	DMS_primer_position_6	TTACCACCCTATCACCATGTATCATGTGTAGTGCCNNNTGCATCTTGTACAAGATCAGAACCGTTGTCTTGGCTGAAAATGAAAACTTCTTGGGTGGTGAGCAATTGTTGAG
Fcy1cn_F5	DMS_primer_position_7	TTACCACCCTATCACCATGTATCATGTGTAGTGCCACTNNNATCTTGTACAAGATCAGAACCGTTGTCTTGGCTGAAAATGAAAACTTCTTGGGTGGTGAGCAATTGTTGAG
Fcy1cn_F5	DMS_primer_position_8	TTACCACCCTATCACCATGTATCATGTGTAGTGCCACTTGCNNNTTGTACAAGATCAGAACCGTTGTCTTGGCTGAAAATGAAAACTTCTTGGGTGGTGAGCAATTGTTGAG
Fcy1cn_F5	DMS_primer_position_9	TTACCACCCTATCACCATGTATCATGTGTAGTGCCACTTGCATCNNNTACAAGATCAGAACCGTTGTCTTGGCTGAAAATGAAAACTTCTTGGGTGGTGAGCAATTGTTGAG
Fcy1cn_F5	DMS_primer_position_10	TTACCACCCTATCACCATGTATCATGTGTAGTGCCACTTGCATCTTGNNNAAGATCAGAACCGTTGTCTTGGCTGAAAATGAAAACTTCTTGGGTGGTGAGCAATTGTTGAG
Fcy1cn_F5	DMS_primer_position_11	TTACCACCCTATCACCATGTATCATGTGTAGTGCCACTTGCATCTTGTACNNNATCAGAACCGTTGTCTTGGCTGAAAATGAAAACTTCTTGGGTGGTGAGCAATTGTTGAG
Fcy1cn_F5	DMS_primer_position_12	TTACCACCCTATCACCATGTATCATGTGTAGTGCCACTTGCATCTTGTACAAGNNNAGAACCGTTGTCTTGGCTGAAAATGAAAACTTCTTGGGTGGTGAGCAATTGTTGAG
Fcy1cn_F5	DMS_primer_position_13	TTACCACCCTATCACCATGTATCATGTGTAGTGCCACTTGCATCTTGTACAAGATCNNNACCGTTGTCTTGGCTGAAAATGAAAACTTCTTGGGTGGTGAGCAATTGTTGAG
Fcy1cn_F5	DMS_primer_position_14	TTACCACCCTATCACCATGTATCATGTGTAGTGCCACTTGCATCTTGTACAAGATCAGANNNGTTGTCTTGGCTGAAAATGAAAACTTCTTGGGTGGTGAGCAATTGTTGAG
Fcy1cn_F5	DMS_primer_position_15	TTACCACCCTATCACCATGTATCATGTGTAGTGCCACTTGCATCTTGTACAAGATCAGAACCNNNGTCTTGGCTGAAAATGAAAACTTCTTGGGTGGTGAGCAATTGTTGAG
Fcy1cn_F5	DMS_primer_position_16	TTACCACCCTATCACCATGTATCATGTGTAGTGCCACTTGCATCTTGTACAAGATCAGAACCGTTNNNTTGGCTGAAAATGAAAACTTCTTGGGTGGTGAGCAATTGTTGAG
Fcy1cn_F5	DMS_primer_position_17	TTACCACCCTATCACCATGTATCATGTGTAGTGCCACTTGCATCTTGTACAAGATCAGAACCGTTGTCNNNGCTGAAAATGAAAACTTCTTGGGTGGTGAGCAATTGTTGAG
Fcy1cn_F5	DMS_primer_position_18	TTACCACCCTATCACCATGTATCATGTGTAGTGCCACTTGCATCTTGTACAAGATCAGAACCGTTGTCTTGNNNGAAAATGAAAACTTCTTGGGTGGTGAGCAATTGTTGAG
Fcy1cn_F5	DMS_primer_position_19	TTACCACCCTATCACCATGTATCATGTGTAGTGCCACTTGCATCTTGTACAAGATCAGAACCGTTGTCTTGGCTNNNAATGAAAACTTCTTGGGTGGTGAGCAATTGTTGAG
Fcy1cn_F5	DMS_primer_position_20	TTACCACCCTATCACCATGTATCATGTGTAGTGCCACTTGCATCTTGTACAAGATCAGAACCGTTGTCTTGGCTGAANNNGAAAACTTCTTGGGTGGTGAGCAATTGTTGAG
Fcy1cn_F5	DMS_primer_position_21	TTACCACCCTATCACCATGTATCATGTGTAGTGCCACTTGCATCTTGTACAAGATCAGAACCGTTGTCTTGGCTGAAAATNNNAACTTCTTGGGTGGTGAGCAATTGTTGAG
Fcy1cn_F5	DMS_primer_position_22	TTACCACCCTATCACCATGTATCATGTGTAGTGCCACTTGCATCTTGTACAAGATCAGAACCGTTGTCTTGGCTGAAAATGAANNNTTCTTGGGTGGTGAGCAATTGTTGAG
Fcy1cn_F5	DMS_primer_position_23	TTACCACCCTATCACCATGTATCATGTGTAGTGCCACTTGCATCTTGTACAAGATCAGAACCGTTGTCTTGGCTGAAAATGAAAACNNNTTGGGTGGTGAGCAATTGTTGAG
Fcy1cn_F5	DMS_primer_position_24	TTACCACCCTATCACCATGTATCATGTGTAGTGCCACTTGCATCTTGTACAAGATCAGAACCGTTGTCTTGGCTGAAAATGAAAACTTCNNNGGTGGTGAGCAATTGTTGAG
Fcy1cn_F6	DMS_primer_position_1	CTGAAAATGAAAACTTCTTGNNNGGTGAGCAATTGTTGAGAGACAACGGTGCCAACGTTATCAACTTAGATTCTGAAGAAATCAAAAACATGATGAAGAACTGGATTAA
Fcy1cn_F6	DMS_primer_position_2	CTGAAAATGAAAACTTCTTGGGTNNNGAGCAATTGTTGAGAGACAACGGTGCCAACGTTATCAACTTAGATTCTGAAGAAATCAAAAACATGATGAAGAACTGGATTAA
Fcy1cn_F6	DMS_primer_position_3	CTGAAAATGAAAACTTCTTGGGTGGTNNNCAATTGTTGAGAGACAACGGTGCCAACGTTATCAACTTAGATTCTGAAGAAATCAAAAACATGATGAAGAACTGGATTAA
Fcy1cn_F6	DMS_primer_position_4	CTGAAAATGAAAACTTCTTGGGTGGTGAGNNNTTGTTGAGAGACAACGGTGCCAACGTTATCAACTTAGATTCTGAAGAAATCAAAAACATGATGAAGAACTGGATTAA
Fcy1cn_F6	DMS_primer_position_5	CTGAAAATGAAAACTTCTTGGGTGGTGAGCAANNNTTGAGAGACAACGGTGCCAACGTTATCAACTTAGATTCTGAAGAAATCAAAAACATGATGAAGAACTGGATTAA
Fcy1cn_F6	DMS_primer_position_6	CTGAAAATGAAAACTTCTTGGGTGGTGAGCAATTGNNNAGAGACAACGGTGCCAACGTTATCAACTTAGATTCTGAAGAAATCAAAAACATGATGAAGAACTGGATTAA
Fcy1cn_F6	DMS_primer_position_7	CTGAAAATGAAAACTTCTTGGGTGGTGAGCAATTGTTGNNNGACAACGGTGCCAACGTTATCAACTTAGATTCTGAAGAAATCAAAAACATGATGAAGAACTGGATTAA
Fcy1cn_F6	DMS_primer_position_8	CTGAAAATGAAAACTTCTTGGGTGGTGAGCAATTGTTGAGANNNAACGGTGCCAACGTTATCAACTTAGATTCTGAAGAAATCAAAAACATGATGAAGAACTGGATTAA
Fcy1cn_F6	DMS_primer_position_9	CTGAAAATGAAAACTTCTTGGGTGGTGAGCAATTGTTGAGAGACNNNGGTGCCAACGTTATCAACTTAGATTCTGAAGAAATCAAAAACATGATGAAGAACTGGATTAA
Fcy1cn_F6	DMS_primer_position_10	CTGAAAATGAAAACTTCTTGGGTGGTGAGCAATTGTTGAGAGACAACNNNGCCAACGTTATCAACTTAGATTCTGAAGAAATCAAAAACATGATGAAGAACTGGATTAA
Fcy1cn_F6	DMS_primer_position_11	CTGAAAATGAAAACTTCTTGGGTGGTGAGCAATTGTTGAGAGACAACGGTNNNAACGTTATCAACTTAGATTCTGAAGAAATCAAAAACATGATGAAGAACTGGATTAA
Fcy1cn_F6	DMS_primer_position_12	CTGAAAATGAAAACTTCTTGGGTGGTGAGCAATTGTTGAGAGACAACGGTGCCNNNGTTATCAACTTAGATTCTGAAGAAATCAAAAACATGATGAAGAACTGGATTAA
Fcy1cn_F6	DMS_primer_position_13	CTGAAAATGAAAACTTCTTGGGTGGTGAGCAATTGTTGAGAGACAACGGTGCCAACNNNATCAACTTAGATTCTGAAGAAATCAAAAACATGATGAAGAACTGGATTAA
Fcy1cn_F6	DMS_primer_position_14	CTGAAAATGAAAACTTCTTGGGTGGTGAGCAATTGTTGAGAGACAACGGTGCCAACGTTNNNAACTTAGATTCTGAAGAAATCAAAAACATGATGAAGAACTGGATTAA
Fcy1cn_F6	DMS_primer_position_15	CTGAAAATGAAAACTTCTTGGGTGGTGAGCAATTGTTGAGAGACAACGGTGCCAACGTTATCNNNTTAGATTCTGAAGAAATCAAAAACATGATGAAGAACTGGATTAA
Fcy1cn_F6	DMS_primer_position_16	CTGAAAATGAAAACTTCTTGGGTGGTGAGCAATTGTTGAGAGACAACGGTGCCAACGTTATCAACNNNGATTCTGAAGAAATCAAAAACATGATGAAGAACTGGATTAA
Fcy1cn_F6	DMS_primer_position_17	CTGAAAATGAAAACTTCTTGGGTGGTGAGCAATTGTTGAGAGACAACGGTGCCAACGTTATCAACTTANNNTCTGAAGAAATCAAAAACATGATGAAGAACTGGATTAA
Fcy1cn_F6	DMS_primer_position_18	CTGAAAATGAAAACTTCTTGGGTGGTGAGCAATTGTTGAGAGACAACGGTGCCAACGTTATCAACTTAGATNNNGAAGAAATCAAAAACATGATGAAGAACTGGATTAA
Fcy1cn_F6	DMS_primer_position_19	CTGAAAATGAAAACTTCTTGGGTGGTGAGCAATTGTTGAGAGACAACGGTGCCAACGTTATCAACTTAGATTCTNNNGAAATCAAAAACATGATGAAGAACTGGATTAA
Fcy1cn_F6	DMS_primer_position_20	CTGAAAATGAAAACTTCTTGGGTGGTGAGCAATTGTTGAGAGACAACGGTGCCAACGTTATCAACTTAGATTCTGAANNNATCAAAAACATGATGAAGAACTGGATTAA
Fcy1cn_F6	DMS_primer_position_21	CTGAAAATGAAAACTTCTTGGGTGGTGAGCAATTGTTGAGAGACAACGGTGCCAACGTTATCAACTTAGATTCTGAAGAANNNAAAAACATGATGAAGAACTGGATTAA
Fcy1cn_F6	DMS_primer_position_22	CTGAAAATGAAAACTTCTTGGGTGGTGAGCAATTGTTGAGAGACAACGGTGCCAACGTTATCAACTTAGATTCTGAAGAAATCNNNAACATGATGAAGAACTGGATTAA
Fcy1cn_F6	DMS_primer_position_23	CTGAAAATGAAAACTTCTTGGGTGGTGAGCAATTGTTGAGAGACAACGGTGCCAACGTTATCAACTTAGATTCTGAAGAAATCAAANNNATGATGAAGAACTGGATTAA
Fcy1cn_F7	DMS_primer_position_1	ATTCTGAAGAAATCAAAAACNNNATGAAGAACTGGATTAACTCCCCAAGAGGTAAGGTCTGGAACGAAGATATCGGTGAAGTCACTGGTTCCTGAAGCACGCAGCACGCTGT
Fcy1cn_F7	DMS_primer_position_2	ATTCTGAAGAAATCAAAAACATGNNNAAGAACTGGATTAACTCCCCAAGAGGTAAGGTCTGGAACGAAGATATCGGTGAAGTCACTGGTTCCTGAAGCACGCAGCACGCTGT
Fcy1cn_F7	DMS_primer_position_3	ATTCTGAAGAAATCAAAAACATGATGNNNAACTGGATTAACTCCCCAAGAGGTAAGGTCTGGAACGAAGATATCGGTGAAGTCACTGGTTCCTGAAGCACGCAGCACGCTGT
Fcy1cn_F7	DMS_primer_position_4	ATTCTGAAGAAATCAAAAACATGATGAAGNNNTGGATTAACTCCCCAAGAGGTAAGGTCTGGAACGAAGATATCGGTGAAGTCACTGGTTCCTGAAGCACGCAGCACGCTGT
Fcy1cn_F7	DMS_primer_position_5	ATTCTGAAGAAATCAAAAACATGATGAAGAACNNNATTAACTCCCCAAGAGGTAAGGTCTGGAACGAAGATATCGGTGAAGTCACTGGTTCCTGAAGCACGCAGCACGCTGT
Fcy1cn_F7	DMS_primer_position_6	ATTCTGAAGAAATCAAAAACATGATGAAGAACTGGNNNAACTCCCCAAGAGGTAAGGTCTGGAACGAAGATATCGGTGAAGTCACTGGTTCCTGAAGCACGCAGCACGCTGT
Fcy1cn_F7	DMS_primer_position_7	ATTCTGAAGAAATCAAAAACATGATGAAGAACTGGATTNNNTCCCCAAGAGGTAAGGTCTGGAACGAAGATATCGGTGAAGTCACTGGTTCCTGAAGCACGCAGCACGCTGT
Fcy1cn_F7	DMS_primer_position_8	ATTCTGAAGAAATCAAAAACATGATGAAGAACTGGATTAACNNNCCAAGAGGTAAGGTCTGGAACGAAGATATCGGTGAAGTCACTGGTTCCTGAAGCACGCAGCACGCTGT
Fcy1cn_F7	DMS_primer_position_9	ATTCTGAAGAAATCAAAAACATGATGAAGAACTGGATTAACTCCNNNAGAGGTAAGGTCTGGAACGAAGATATCGGTGAAGTCACTGGTTCCTGAAGCACGCAGCACGCTGT
Fcy1cn_F7	DMS_primer_position_10	ATTCTGAAGAAATCAAAAACATGATGAAGAACTGGATTAACTCCCCANNNGGTAAGGTCTGGAACGAAGATATCGGTGAAGTCACTGGTTCCTGAAGCACGCAGCACGCTGT
Fcy1cn_F7	DMS_primer_position_11	ATTCTGAAGAAATCAAAAACATGATGAAGAACTGGATTAACTCCCCAAGANNNAAGGTCTGGAACGAAGATATCGGTGAAGTCACTGGTTCCTGAAGCACGCAGCACGCTGT
Fcy1cn_F7	DMS_primer_position_12	ATTCTGAAGAAATCAAAAACATGATGAAGAACTGGATTAACTCCCCAAGAGGTNNNGTCTGGAACGAAGATATCGGTGAAGTCACTGGTTCCTGAAGCACGCAGCACGCTGT
Fcy1cn_F7	DMS_primer_position_13	ATTCTGAAGAAATCAAAAACATGATGAAGAACTGGATTAACTCCCCAAGAGGTAAGNNNTGGAACGAAGATATCGGTGAAGTCACTGGTTCCTGAAGCACGCAGCACGCTGT
Fcy1cn_F7	DMS_primer_position_14	ATTCTGAAGAAATCAAAAACATGATGAAGAACTGGATTAACTCCCCAAGAGGTAAGGTCNNNAACGAAGATATCGGTGAAGTCACTGGTTCCTGAAGCACGCAGCACGCTGT
Fcy1cn_F7	DMS_primer_position_15	ATTCTGAAGAAATCAAAAACATGATGAAGAACTGGATTAACTCCCCAAGAGGTAAGGTCTGGNNNGAAGATATCGGTGAAGTCACTGGTTCCTGAAGCACGCAGCACGCTGT
Fcy1cn_F7	DMS_primer_position_16	ATTCTGAAGAAATCAAAAACATGATGAAGAACTGGATTAACTCCCCAAGAGGTAAGGTCTGGAACNNNGATATCGGTGAAGTCACTGGTTCCTGAAGCACGCAGCACGCTGT
Fcy1cn_F7	DMS_primer_position_17	ATTCTGAAGAAATCAAAAACATGATGAAGAACTGGATTAACTCCCCAAGAGGTAAGGTCTGGAACGAANNNATCGGTGAAGTCACTGGTTCCTGAAGCACGCAGCACGCTGT
Fcy1cn_F7	DMS_primer_position_18	ATTCTGAAGAAATCAAAAACATGATGAAGAACTGGATTAACTCCCCAAGAGGTAAGGTCTGGAACGAAGATNNNGGTGAAGTCACTGGTTCCTGAAGCACGCAGCACGCTGT
Fcy1cn_F7	DMS_primer_position_19	ATTCTGAAGAAATCAAAAACATGATGAAGAACTGGATTAACTCCCCAAGAGGTAAGGTCTGGAACGAAGATATCNNNGAAGTCACTGGTTCCTGAAGCACGCAGCACGCTGT
Fcy1cn_F7	DMS_primer_position_20	ATTCTGAAGAAATCAAAAACATGATGAAGAACTGGATTAACTCCCCAAGAGGTAAGGTCTGGAACGAAGATATCGGTNNNGTCACTGGTTCCTGAAGCACGCAGCACGCTGT
Fcy1cn_F7	DMS_primer_position_21	ATTCTGAAGAAATCAAAAACATGATGAAGAACTGGATTAACTCCCCAAGAGGTAAGGTCTGGAACGAAGATATCGGTGAANNNACTGGTTCCTGAAGCACGCAGCACGCTGT
Fcy1cn_F7	DMS_primer_position_22	ATTCTGAAGAAATCAAAAACATGATGAAGAACTGGATTAACTCCCCAAGAGGTAAGGTCTGGAACGAAGATATCGGTGAAGTCNNNGGTTCCTGAAGCACGCAGCACGCTGT
Fcy1cn_F7	DMS_primer_position_23	ATTCTGAAGAAATCAAAAACATGATGAAGAACTGGATTAACTCCCCAAGAGGTAAGGTCTGGAACGAAGATATCGGTGAAGTCACTNNNTCCTGAAGCACGCAGCACGCTGT
Fcy1cn_F7	DMS_primer_position_24	ATTCTGAAGAAATCAAAAACATGATGAAGAACTGGATTAACTCCCCAAGAGGTAAGGTCTGGAACGAAGATATCGGTGAAGTCACTGGTNNNTGAAGCACGCAGCACGCTGT
